# Chill coma onset and recovery fail to reveal true variation in thermal performance among populations of *Drosophila melanogaster*

**DOI:** 10.1101/2020.12.10.419341

**Authors:** Hannah E. Davis, Alexandra Cheslock, Heath A. MacMillan

## Abstract

1. Species from colder climates tend to be more chill tolerant regardless of the chill tolerance trait measured, but for *Drosophila melanogaster*, population-level differences in chill tolerance among populations are not always found when a single trait is measured in the laboratory.
2. We measured chill coma onset temperature, chill coma recovery time, and survival after chronic cold exposure in replicate lines derived from multiple paired African and European *D. melanogaster* populations. The populations in our study were previously found to differ in chronic cold survival ability, which is believed to have evolved independently in each population pair.
3. To our surprise, the populations did not differ in chill coma onset temperature and chill coma recovery time in a manner that reflected their geographic origins, even though these traits are known to vary with origin latitude among *Drosophila* species and among the most common metrics of thermal tolerance in insects. The populations did, however, still differ in their ability to survive chronic cold exposure.
4. While it is common practice to measure only one chill tolerance trait when comparing chill tolerance among insect populations, our results emphasise the importance of measuring more than one thermal tolerance trait to minimize the risk of missing real adaptive variation in insect thermal tolerance.
