## Supplementary material for "Chill coma onset and recovery fail to reveal true variation in thermal performance among populations of *Drosophila melanogaster*": Data archive for Davis et al.

### Sheet: CCO
location	line	CCO (°C)
EA	EA2N	5.869			Notes
EA	EA2N	5.82			Location refers to geographical origin. EA = Ethiopian lowlands; EF = Ethiopian highlands ; FR = France; EG = Egypt; SP = South African lowlands; SD = South African highlands ; ZI = Zambia
EA	EA2N	6.82			Line refers to isofemale line with each population
EA	EA2N	6.76			CCO = Chill coma onset temperature (in °C).
EA	EA2N	6.73
EA	EA2N	5.72
EA	EA2N	6.43
EA	EA2N	6.34
EA	EA2N	5.646
EA	EA59N	5.63
EA	EA59N	5.63
EA	EA59N	6.3
EA	EA59N	5.35
EA	EA59N	5.63
EA	EA59N	5.93
EA	EA59N	5.42
EA	EA59N	5.41
EA	EA59N	5.91
EA	EA59N	5.75
EA	EA117N	6.9
EA	EA117N	6.6
EA	EA117N	6.59
EA	EA117N	6.48
EA	EA117N	5.96
EA	EA117N	6.17
EA	EA117N	6.27
EA	EA117N	6.32
EA	EA117N	7.72
EA	EA117N	6.03
EA	EA126N	6.95
EA	EA126N	6.5
EA	EA126N	6.52
EA	EA126N	5.93
EA	EA126N	7.41
EA	EA126N	6.24
EA	EA126N	7.03
EA	EA126N	6.09
EA	EA126N	5.96
EA	EA126N	6.95
EF	EF43N	7.93
EF	EF43N	7.9
EF	EF43N	7.17
EF	EF43N	6.26
EF	EF43N	6.52
EF	EF43N	6.51
EF	EF43N	7.4
EF	EF43N	8.06
EF	EF43N	8.53
EF	EF43N	5.93
EF	EF70N	6.62
EF	EF70N	6.59
EF	EF70N	6.19
EF	EF70N	6.64
EF	EF70N	6.74
EF	EF70N	7.65
EF	EF70N	6.11
EF	EF70N	6.11
EF	EF70N	5.87
EF	EF70N	7
EF	EF75N	6.45
EF	EF75N	7.12
EF	EF75N	6.34
EF	EF75N	6.34
EF	EF75N	6.34
EF	EF75N	7.45
EF	EF75N	6.71
EF	EF75N	6.79
EF	EF75N	6.83
EF	EF75N	7.03
EF	EF96N	5.944
EF	EF96N	4.567
EF	EF96N	5.714
EF	EF96N	4.537
EF	EF96N	5.37
EF	EF96N	5.292
EF	EF96N	5.127
EF	EF96N	5.108
EF	EF96N	4.95
EF	EF96N	6.62
EF	EF73N	6.29
EF	EF73N	5.65
EF	EF73N	7.15
EF	EF73N	7.06
EF	EF73N	7
EF	EF73N	6.9
EF	EF73N	6.77
EF	EF73N	5.32
EF	EF73N	5.88
EF	EF11N	7.15
EF	EF11N	8.06
EF	EF11N	6.78
EF	EF11N	7.53
EF	EF11N	7.48
EF	EF11N	7.79
EF	EF11N	6.61
EF	EF11N	7.36
EF	EF11N	6.47
EG	EG12N	5.6
EG	EG12N	7.39
EG	EG12N	6.946
EG	EG12N	5.85
EG	EG12N	5.37
EG	EG12N	5.81
EG	EG12N	5.81
EG	EG12N	5.75
EG	EG26N	5.909
EG	EG26N	5.8
EG	EG26N	6.98
EG	EG26N	6.39
EG	EG26N	7.98
EG	EG26N	6.16
EG	EG26N	6.06
EG	EG26N	7.46
EG	EG26N	7.39
EG	EG26N	7.277
EG	EG65N	5.72
EG	EG65N	5.6
EG	EG65N	6.28
EG	EG65N	5.35
EG	EG65N	5.59
EG	EG65N	6.59
EG	EG65N	6.1
EG	EG65N	6.54
EG	EG65N	5.75
FR	FR11N	6.1
FR	FR11N	6.1
FR	FR11N	5.85
FR	FR11N	5.85
FR	FR11N	6.89
FR	FR11N	6.4
FR	FR11N	6.38
FR	FR11N	6.34
FR	FR11N	6.24
FR	FR11N	6.3
FR	FR12N	6.45
FR	FR12N	6.43
FR	FR12N	7.09
FR	FR12N	6.34
FR	FR12N	6.34
FR	FR12N	6.26
FR	FR12N	6.26
FR	FR12N	5.89
FR	FR12N	5.98
FR	FR12N	5.98
FR	FR5N	7.6
FR	FR5N	7.27
FR	FR5N	6.27
FR	FR5N	7.488
FR	FR5N	5.63
FR	FR5N	5.85
FR	FR5N	5.81
FR	FR5N	5.81
FR	FR26N	6.98
FR	FR26N	7
FR	FR26N	6.99
FR	FR26N	6.9
FR	FR26N	6.54
FR	FR26N	6.7
FR	FR26N	7.86
FR	FR26N	6.72
FR	FR26N	7.55
FR	FR26N	6.57
FR	FR320N	5.28
FR	FR320N	5.97
FR	FR320N	5.97
FR	FR320N	5.433
FR	FR320N	6.519
FR	FR320N	5.73
FR	FR320N	5.328
FR	FR320N	6.123
FR	FR320N	5.63
FR	FR320N	6.09
SP	SP161N	7.244
SP	SP161N	5.85
SP	SP161N	6.9
SP	SP161N	6.83
SP	SP161N	6.704
SP	SP161N	6.59
SP	SP161N	6.59
SP	SP161N	5.48
SP	SP161N	6.205
SP	SP161N	6.24
SP	SP291N	6.1
SP	SP291N	5.72
SP	SP291N	7.03
SP	SP291N	5.603
SP	SP291N	6.649
SP	SP291N	6.205
SP	SP291N	6.31
SP	SP291N	5.23
SP	SP83N	7.2
SP	SP83N	6.26
SP	SP83N	6.26
SP	SP83N	7.36
SP	SP83N	6.52
SP	SP83N	6.12
SP	SP83N	7.57
SP	SP83N	6.94
SP	SP83N	5.99
SP	SP83N	7.83
SP	SP213N	5.77
SP	SP213N	5.85
SP	SP213N	5.947
SP	SP213N	5.94
SP	SP213N	7.11
SP	SP213N	6.18
SP	SP213N	5.75
SP	SP213N	6.07
SP	SP213N	5.533
SP	SP213N	5.667
SD	SD48N	6.1
SD	SD48N	5.99
SD	SD48N	5.85
SD	SD48N	5.76
SD	SD48N	5.37
SD	SD48N	6.96
SD	SD48N	5.588
SD	SD48N	6.208
SD	SD48N	5.15
SD	SD48N	5.4
SD	SD55N	6.19
SD	SD55N	6.14
SD	SD55N	5.99
SD	SD55N	6.63
SD	SD55N	6.02
SD	SD55N	5.41
SD	SD55N	5.81
SD	SD55N	6.62
SD	SD55N	5.75
SD	SD78N	8.48
SD	SD78N	7.044
SD	SD78N	6.92
SD	SD78N	8.18
SD	SD78N	8.12
SD	SD78N	7.76
SD	SD78N	7.48
SD	SD78N	7.32
SD	SD78N	5.94
SD	SD64N	8.052
SD	SD64N	6.82
SD	SD64N	7.61
SD	SD64N	8.25
SD	SD64N	7.84
SD	SD64N	8.192
SD	SD64N	7.4
SD	SD64N	7.26
SD	SD64N	7.18
SD	SD64N	7.07
ZI	ZI186N	4.4
ZI	ZI186N	5.93
ZI	ZI186N	4.613
ZI	ZI186N	5.645
ZI	ZI186N	5.58
ZI	ZI186N	4.54
ZI	ZI186N	5.178
ZI	ZI186N	6.43
ZI	ZI186N	4.87
ZI	ZI186N	6.101
ZI	ZI336N	4.7
ZI	ZI336N	4.47
ZI	ZI336N	6.18
ZI	ZI336N	4.71
ZI	ZI336N	4.67
ZI	ZI336N	4.66
ZI	ZI413N	5.885
ZI	ZI413N	4.57
ZI	ZI413N	5.447
ZI	ZI413N	6.31
ZI	ZI413N	6.5
ZI	ZI413N	6.59
ZI	ZI413N	4.98
ZI	ZI413N	6.26
ZI	ZI123N	6.356
ZI	ZI123N	6.434
ZI	ZI123N	6.506
ZI	ZI123N	7.11
ZI	ZI123N	6.32
ZI	ZI123N	6.21
ZI	ZI123N	6.177
ZI	ZI123N	6.04
ZI	ZI123N	6.707
EG	EG44N	7.11
ZI	ZI336N	5.25
EG	EG44N	7.67
ZI	ZI336N	5.81
EG	EG44N	6.89
EG	EG44N	7.04
ZI	ZI336N	5.42
EG	EG44N	7.05
EG	EG44N	7.52
EG	EG44N	8.24
EG	EG44N	6.5
EG	EG44N	7.43
ZI	ZI336N	5.17
EG	EG44N	6.69
SD	SD13N	5.34
SD	SD13N	5.51
SD	SD13N	5.36
SD	SD13N	5.5
SD	SD13N	5.63
SD	SD13N	5.17
SD	SD13N	4.81
SD	SD13N	5.79
SD	SD13N	5.79
SD	SD13N	5.72

### Sheet: CCRT
Location	Line	CCRT (s)	Room temp
EA	EA126N	1342	23			Notes
FR	FR26N	1852	23			Location refers to geographical origin. EA = Ethiopian lowlands; EF = Ethiopian highlands ; FR = France; EG = Egypt; SP = South African lowlands; SD = South African highlands ; ZI = Zambia
EG	EG65N	1711	23			Line refers to isofemale line with each population
FR	FR26N	1815	23			CCRT = Chill coma recovery time (in seconds). NA indicates flies that did not recover within the 90min observation period
EG	EG65N	2222	23
FR	FR26N	2719	23
EG	EG65N	3076	23
EG	EG65N	1639	23
EG	EG65N	2580	23
SP	SP213N	4618	23
EA	EA126N	2347	23
EG	EG65N	2276	23
FR	FR26N	2072	23
SP	SP213N	2801	23
EA	EA126N	1313	23
EA	EA126N	1597	23
FR	FR26N	2011	23
FR	FR26N	2493	23
EG	EG65N	1655	23
FR	FR26N	2331	23
EG	EG65N	1090	23
EG	EG65N	2021	23
EG	EG65N	3046	23
EA	EA126N	1865	23
SP	SP213N	1724	23
ZI	ZI186N	1647	23
FR	FR11N	1603	23
FR	FR11N	1927	23
EA	EA59N	1453	23
EF	EF70N	3088	23
FR	FR11N	1395	23
ZI	ZI186N	5186	23
FR	FR320N	1069	23
FR	FR320N	2353	23
EA	EA59N	4851	23
EF	EF43N	NA	23
EA	EA59N	3392	23
FR	FR320N	1363	23
SD	SD78N	1694	23
FR	FR11N	1361	23
FR	FR5N	1856	23
EA	EA126N	2339	23
ZI	ZI186N	NA	23
FR	FR320N	1991	23
EA	EA59N	4923	23
SD	SD78N	1269	23
EA	EA59N	4126	23
FR	FR5N	2132	23
ZI	ZI186N	1378	23
FR	FR320N	1353	23
EF	EF70N	2582	23
EF	EF70N	3930	23
ZI	ZI186N	1737	23
SP	SP213N	1735	23
EF	EF70N	3036	23
FR	FR5N	2455	23
FR	FR320N	1820	23
FR	FR320N	2037	23
EF	EF43N	2689	23
FR	FR11N	2290	23
FR	FR11N	2145	23
FR	FR5N	2447	23
EA	EA59N	2440	23
EF	EF70N	2431	23
ZI	ZI186N	NA	23
SD	SD78N	1677	23
FR	FR11N	2115	23
SD	SD78N	1869	23
FR	FR320N	974	23
FR	FR26N	3870	23
EA	EA126N	1661	23
FR	FR11N	2305	23
SD	SD78N	3199	23
ZI	ZI186N	1558	23
EA	EA59N	1437	23
FR	FR26N	1838	23
FR	FR11N	4566	23
EF	EF43N	3438	23
ZI	ZI186N	2384	23
SD	SD78N	1102	23
FR	FR320N	1993	23
SP	SP213N	2210	23
EF	EF70N	NA	23
SD	SD78N	1258	23
EA	EA126N	1568	23
EA	EA59N	1572	23
EF	EF70N	2222	23
EF	EF43N	2490	23
FR	FR26N	3224	23
EA	EA126N	1925	23
EF	EF70N	4201	23
FR	FR11N	1811	23
EA	EA59N	1945	23
FR	FR5N	2144	23
SD	SD78N	4626	23
SP	SP213N	4217	23
EF	EF70N	3323	23
EA	EA126N	1581	23
FR	FR320N	2249	23
ZI	ZI186N	2073	23
EA	EA59N	3108	23
SD	SD78N	3383	23
SD	SD13N	NA	23
ZI	ZI413N	2665	23
EG	EG26N	1931	23
SD	SD48N	3803	23
SD	SD13N	5236	23
SD	SD13N	NA	23
ZI	ZI413N	3054	23
SD	SD48N	4324	23
SD	SD48N	3953	23
SD	SD48N	2876	23
SD	SD48N	3982	23
SD	SD13N	NA	23
SD	SD48N	2484	23
ZI	ZI413N	1386	23
ZI	ZI413N	2658	23
EG	EG26N	1671	23
ZI	ZI413N	1400	23
EG	EG26N	1895	23
SD	SD48N	2152	23
SD	SD48N	2894	23
EG	EG26N	2717	23
EG	EG26N	2174	23
SD	SD48N	NA	23
SD	SD13N	1261	23
SD	SD48N	1913	23
SD	SD55N	1768	23
SD	SD55N	3130	23
SD	SD64N	3687	23
SD	SD13N	NA	23
SD	SD55N	3161	23
SD	SD64N	2050	23
SD	SD64N	3145	23
SD	SD64N	1780	23
SD	SD64N	1370	23
SD	SD64N	1687	23
SD	SD55N	2173	23
SD	SD64N	3490	23
SD	SD13N	1931	23
SD	SD55N	2513	23
SD	SD64N	2247	23
SD	SD55N	2113	23
SD	SD64N	3945	23
SD	SD55N	1879	23
SD	SD55N	2728	23
SD	SD64N	1062	23
SD	SD55N	NA	23
SD	SD13N	NA	23
FR	FR12N	2973	23
SP	SP291N	2143	23
FR	FR12N	1895	23
EA	EA2N	2189	23
EG	EG12N	1576	23
EG	EG12N	1956	23
EG	EG12N	1692	23
SP	SP161N	2659	23
SP	SP161N	1827	23
EG	EG12N	1790	23
EA	EA2N	3900	23
SP	SP161N	3297	23
EG	EG12N	1660	23
FR	FR12N	2497	23
EG	EG12N	2096	23
SP	SP161N	2938	23
FR	FR12N	2467	23
FR	FR12N	2117	23
SP	SP291N	1357	23
EA	EA2N	2122	23
FR	FR12N	2281	23
SP	SP291N	1907	23
EA	EA2N	1951	23
SP	SP291N	1929	23
EA	EA2N	2864	23
FR	FR12N	1592	23
SP	SP291N	1671	23
SP	SP161N	2815	23
SP	SP161N	3996	23
EG	EG12N	1965	23
FR	FR12N	2628	23
FR	FR12N	2134	23
SP	SP291N	1681	23
SP	SP161N	3231	23
EG	EG12N	2850	23
EG	EG12N	1775	23
SP	SP161N	NA	23
SP	SP161N	1919	23
SP	SP291N	1611	23
SP	SP291N	1604	23
EA	EA2N	2306	23
EG	EG12N	2655	23
SP	SP213N	2151	23
SP	SP213N	2362	23
SP	SP213N	1839	23
SP	SP213N	2369	23
EF	EF43N	1047	23
SD	SD78N	1110	23
EF	EF43N	1830	23
EF	EF43N	2950	23
EF	EF43N	2163	23
EF	EF70N	2373	23
EF	EF43N	1931	23
EF	EF43N	2007	23
ZI	ZI123N	2434	23
ZI	ZI123N	2451	23
ZI	ZI123N	2871	23
FR	FR5N	2503	23
SP	SP83N	2492	23
EF	EF96N	2626	23
ZI	ZI123N	1400	23
FR	FR5N	2205	23
EG	EG44N	1382	23
EG	EG44N	1990	23
EG	EG44N	1648	23
EF	EF75N	774	23
ZI	ZI123N	NA	23
EF	EF75N	1224	23
FR	FR5N	1388	23
ZI	ZI123N	2761	23
ZI	ZI123N	3137	23
EF	EF75N	1475	23
EF	EF75N	2140	23
FR	FR5N	2215	23
EG	EG44N	2269	23
EG	EG44N	1481	23
EF	EF75N	738	23
EG	EG44N	2221	23
EF	EF75N	1275	23
SP	SP83N	2078	23
EF	EF75N	1282	23
FR	FR5N	2566	23
ZI	ZI123N	NA	23
EF	EF75N	3069	23
EF	EF75N	1414	23
EF	EF75N	1015	23
EG	EG44N	3372	23
EF	EF73N	3009	21
EG	EG26N	3142	21
EF	EF73N	2213	21
EG	EG26N	4013	21
EF	EF73N	4310	21
EG	EG26N	4786	21
EG	EG26N	3359	21
EG	EG26N	2875	21
EG	EG26N	2523	21
EF	EF73N	2599	21
EF	EF73N	2980	21
EG	EG26N	3350	21
EF	EF73N	2662	21
EF	EF73N	3118	21
EF	EF73N	4206	21
EG	EG26N	3413	21
EG	EG26N	4394	21
EG	EG26N	NA	21
EA	EA2N	2568	21
SP	SP83N	3758	21
EA	EA2N	3019	21
EF	EF96N	3305	21
SP	SP83N	3489	21
SP	SP83N	3679	21
EF	EF96N	2017	21
EF	EF96N	3377	21
EA	EA2N	3777	21
SP	SP83N	1588	21
EA	EA2N	NA	21
EF	EF96N	4324	21
EA	EA117N	1722	22
EA	EA117N	2203	22
EF	EF11N	4234	22
EA	EA117N	3131	22
EA	EA117N	4337	22
EF	EF11N	3521	22
EA	EA117N	3512	22
EA	EA117N	4232	22
EA	EA117N	3944	22
EA	EA117N	4556	22
EF	EF11N	3663	22
EA	EA117N	2566	22
EA	EA117N	2713	22
EF	EF11N	NA	22
ZI	ZI336N	1949	26
ZI	ZI336N	4680	26
ZI	ZI123N	2213	26
ZI	ZI123N	987	26
ZI	ZI336N	977	26
ZI	ZI186N	3031	26
ZI	ZI336N	1749	26
ZI	ZI123N	1461	26
EG	EG44N	1705	26
ZI	ZI336N	2296	26
ZI	ZI123N	2679	26
ZI	ZI336N	2081	26
ZI	ZI186N	5390	26
ZI	ZI186N	2411	26
ZI	ZI336N	1968	26
EG	EG44N	1168	26
ZI	ZI336N	5154	26
ZI	ZI336N	2809	26
EG	EG44N	2230	26
ZI	ZI336N	2691	26
EF	EF96N	1555	26
SD	SD13N	3855	26
ZI	ZI413N	4453	26
ZI	ZI413N	1890	26
SD	SD13N	1817	26
ZI	ZI413N	1572	26
EF	EF11N	1985	26
EF	EF96N	1524	26
EF	EF96N	950	26
EF	EF11N	1937	26
ZI	ZI413N	2362	26
SD	SD13N	3680	26
EF	EF11N	1793	26
EF	EF11N	1766	26
EF	EF96N	1753	26
EF	EF11N	1806	26
SD	SD13N	5004	26
EF	EF11N	2987	26
ZI	ZI413N	2909	26
EF	EF11N	1833	26
EF	EF96N	2474	26
SD	SD13N	1292	26
SD	SD13N	2182	26
SD	SD13N	3630	26
SP	SP83N	1205	26
SP	SP83N	1216	26
SP	SP83N	1576	26
SP	SP83N	1658	26

### Sheet: Survival
location	line	day	Total number of flies	dead	twitching	standing	walking	climbing_flying	Average survival score	notes
EG	EG12N	0	10	0	0	0	0	10	4
EG	EG12N	0	10	0	0	0	0	10	4				Notes
FR	FR12N	0	10	0	0	0	0	10	4				Location refers to geographical origin. EA = Ethiopian lowlands; EF = Ethiopian highlands ; FR = France; EG = Egypt; SP = South African lowlands; SD = South African highlands ; ZI = Zambia
FR	FR12N	0	10	0	0	0	0	10	4				Line refers to isofemale line with each population
FR	FR5N	0	9	0	0	0	0	9	4				Day = the number of days spent at 4*C
EG	EG65N	0	10	0	0	0	0	10	4
EG	EG65N	0	10	0	0	0	0	10	4
EG	EG65N	0	10	0	0	0	0	10	4
EG	EG65N	0	10	0	0	0	0	10	4
EG	EG65N	0	10	0	0	0	0	10	4
EG	EG12N	0	9	0	0	0	0	9	4
EG	EG12N	0	10	0	0	0	0	10	4
EG	EG12N	1	10	0	0	1	0	9	3.8
EG	EG12N	1	10	0	0	0	0	10	4
EG	EG12N	1	10	0	0	1	0	9	3.8
EG	EG12N	2	10	5	1	1	0	3	1.5
EG	EG12N	2	10	3	1	0	0	6	2.5
EG	EG65N	1	10	0	1	1	0	8	3.5
EG	EG65N	1	10	4	3	0	0	3	1.5
EG	EG65N	1	10	1	5	1	0	3	1.9
EG	EG65N	1	10	3	4	1	0	2	1.4
EG	EG65N	1	10	4	2	1	0	3	1.6
FR	FR12N	1	10	0	0	0	0	10	4
FR	FR12N	1	10	0	0	0	0	10	4
FR	FR12N	1	10	0	0	0	0	10	4
FR	FR12N	1	10	0	0	0	0	10	4
FR	FR12N	1	10	0	0	0	0	10	4
EG	EG12N	1	10	1	0	0	0	9	3.6
FR	FR5N	1	10	1	0	0	0	9	3.6
FR	FR12N	0	10	0	0	0	0	10	4
FR	FR12N	0	10	0	0	0	0	10	4
FR	FR12N	0	10	0	0	0	0	10	4
FR	FR5N	0	10	0	0	0	0	10	4
FR	FR5N	0	10	0	0	0	0	10	4
EG	EG12N	3	10	10	0	0	0	0	0
EG	EG12N	3	10	10	0	0	0	0	0
EG	EG65N	2	10	2	2	2	2	2	2
EG	EG65N	2	10	3	3	1	0	3	1.7
EG	EG65N	2	10	8	0	0	1	1	0.7
EG	EG65N	2	10	8	0	1	0	1	0.6
EG	EG65N	2	10	7	1	0	0	2	0.9
FR	FR12N	2	10	0	0	0	0	10	4
FR	FR12N	2	10	0	0	0	0	10	4
FR	FR12N	2	10	0	0	0	0	10	4
FR	FR12N	2	10	0	0	0	0	10	4
FR	FR12N	2	10	0	0	1	0	9	3.8
EG	EG12N	2	10	9	0	0	0	1	0.4
EG	EG12N	2	9	9	0	0	0	0	0
FR	FR5N	2	10	0	1	0	0	9	3.7
FR	FR5N	1	10	2	2	1	0	5	2.4
FR	FR5N	1	10	2	0	0	1	7	3.1
EG	EG12N	4	10	10	0	0	0	0	0
EG	EG12N	4	10	10	0	0	0	0	0
EG	EG65N	3	10	8	0	2	0	0	0.4
EG	EG65N	3	10	8	1	0	1	0	0.4
EG	EG65N	3	10	9	1	0	0	0	0.1
EG	EG65N	3	10	9	0	0	1	0	0.3
EG	EG65N	3	10	7	0	0	0	3	1.2
FR	FR12N	3	10	0	0	0	0	10	4
FR	FR12N	3	10	0	0	1	0	9	3.8
FR	FR12N	3	10	0	0	0	0	10	4
FR	FR12N	3	10	0	0	0	0	10	4
FR	FR12N	3	10	1	0	0	0	9	3.6
EG	EG12N	3	10	10	0	0	0	0	0
EG	EG12N	3	10	10	0	0	0	0	0
FR	FR5N	3	10	5	1	1	1	2	1.4
EG	EG12N	2	9	8	0	0	1	0	0.333333
FR	FR5N	2	10	3	3	0	0	4	1.9
FR	FR5N	2	10	1	4	0	2	3	2.2
FR	FR5N	1	10	2	1	0	0	7	2.9
EG	EG65N	4	10	8	2	0	0	0	0.2
EG	EG65N	4	10	10	0	0	0	0	0
EG	EG65N	4	10	10	0	0	0	0	0
EG	EG65N	4	10	9	1	0	0	0	0.1
EG	EG65N	4	10	9	1	0	0	0	0.1
FR	FR12N	4	10	5	0	0	0	5	2
FR	FR12N	4	10	2	4	0	0	4	2
FR	FR12N	4	10	2	1	0	1	6	2.8
FR	FR12N	4	10	5	0	0	0	5	2
FR	FR12N	4	10	7	0	0	1	2	1.1
EG	EG12N	4	10	10	0	0	0	0	0
EG	EG12N	4	10	10	0	0	0	0	0
FR	FR5N	3	10	4	2	0	0	4	1.8
FR	FR5N	3	10	6	2	1	1	0	0.7
FR	FR5N	2	10	4	2	0	0	4	1.8
FR	FR5N	4	10	10	0	0	0	0	0
FR	FR5N	4	10	8	0	0	2	0	0.6
FR	FR5N	3	9	8	0	0	1	0	0.333333
FR	FR5N	2	10	4	1	0	0	5	2.1
FR	FR5N	4	10	10	0	0	0	0	0
FR	FR5N	4	10	9	0	0	1	0	0.3
FR	FR5N	3	10	7	1	1	1	0	0.6
EG	EG44N	0	10	0	0	0	0	10	4
EG	EG44N	0	10	0	0	0	0	10	4
EG	EG44N	0	10	0	0	0	0	10	4
FR	FR11N	0	10	0	0	0	0	10	4
FR	FR11N	0	10	0	0	0	0	10	4
FR	FR11N	0	10	0	0	0	0	10	4
EG	EG44N	1	10	2	2	0	0	6	2.6
EG	EG44N	1	10	5	0	0	0	5	2
EG	EG44N	1	10	4	0	0	0	6	2.4
EG	EG44N	1	10	6	1	2	0	1	0.9
EG	EG44N	1	10	2	0	0	1	7	3.1
FR	FR11N	1	10	0	0	0	0	10	4
FR	FR11N	1	10	0	0	0	0	10	4
FR	FR11N	1	10	0	0	0	0	10	4
FR	FR11N	1	10	0	0	0	0	10	4
EG	EG44N	0	10	0	0	0	0	10	4
EG	EG44N	0	10	0	0	0	0	10	4
FR	FR11N	0	10	0	0	0	0	10	4
FR	FR11N	0	10	0	0	0	0	10	4
EG	EG44N	2	10	7	1	0	0	2	0.9
EG	EG44N	2	10	7	1	0	0	2	0.9
EG	EG44N	2	10	8	1	1	0	0	0.3
EG	EG44N	2	10	8	1	0	0	1	0.5
EG	EG44N	2	10	7	2	0	0	1	0.6
FR	FR11N	2	10	0	1	0	0	9	3.7
FR	FR11N	2	10	1	0	1	1	7	3.3
FR	FR11N	2	9	0	0	0	0	9	4
FR	FR11N	2	10	0	1	0	0	9	3.7
EG	EG44N	1	10	6	1	1	0	2	1.1
EG	EG44N	1	10	3	2	1	0	4	2
FR	FR11N	1	10	0	0	0	0	10	4
EG	EG44N	3	10	10	0	0	0	0	0
EG	EG44N	3	10	10	0	0	0	0	0
EG	EG44N	3	10	9	0	1	0	0	0.2
EG	EG44N	3	10	9	1	0	0	0	0.1
EG	EG44N	3	10	10	0	0	0	0	0
FR	FR11N	3	10	5	3	0	0	2	1.1
FR	FR11N	3	10	4	0	0	0	6	2.4
FR	FR11N	3	10	7	0	0	0	3	1.2
FR	FR11N	3	10	4	2	0	1	3	1.7
EG	EG44N	2	10	9	1	0	0	0	0.1
EG	EG44N	2	10	8	1	0	1	0	0.4
FR	FR11N	2	10	0	0	0	1	9	3.9
EG	EG44N	4	10	10	0	0	0	0	0
EG	EG44N	4	10	10	0	0	0	0	0
EG	EG44N	4	10	10	0	0	0	0	0
EG	EG44N	4	10	10	0	0	0	0	0
EG	EG44N	4	10	10	0	0	0	0	0
FR	FR11N	4	10	10	0	0	0	0	0
FR	FR11N	4	10	10	0	0	0	0	0
FR	FR11N	4	10	9	0	0	0	1	0.4
FR	FR11N	4	10	10	0	0	0	0	0
EG	EG44N	3	10	9	1	0	0	0	0.1
EG	EG44N	3	10	9	0	0	1	0	0.3
FR	FR11N	3	10	5	0	0	0	5	2
EG	EG44N	4	10	10	0	0	0	0	0
EG	EG44N	4	10	10	0	0	0	0	0
FR	FR11N	4	10	10	0	0	0	0	0
FR	FR320N	0	10	0	0	0	0	10	4
EG	EG26N	0	10	0	0	0	0	10	4
FR	FR320N	1	10	0	0	0	0	10	4
FR	FR320N	1	10	0	0	0	0	10	4
FR	FR320N	0	10	0	0	0	0	10	4
FR	FR320N	0	10	0	0	0	0	10	4
FR	FR320N	0	10	0	0	0	0	10	4
FR	FR320N	0	10	0	0	0	0	10	4
EG	EG26N	0	10	0	0	0	0	10	4
FR	FR12N	0	10	0	0	0	0	10	4
FR	FR320N	2	10	0	0	0	0	10	4
FR	FR320N	2	10	0	0	0	0	10	4
FR	FR320N	2	10	0	0	0	0	10	4
FR	FR320N	2	10	0	0	0	0	10	4
FR	FR320N	2	10	0	0	0	0	10	4
FR	FR320N	2	10	0	0	0	0	10	4
FR	FR12N	2	10	0	0	0	0	10	4
FR	FR12N	2	10	0	0	0	0	10	4
FR	FR12N	2	10	0	0	0	0	10	4
FR	FR12N	2	10	0	0	0	0	10	4
EG	EG26N	2	10	8	2	0	0	0	0.2
EG	EG26N	2	10	8	2	0	0	0	0.2
EG	EG26N	3	10	10	0	0	0	0	0
EG	EG26N	3	10	10	0	0	0	0	0
EG	EG26N	3	10	10	0	0	0	0	0
FR	FR320N	3	10	2	0	0	0	8	3.2
FR	FR320N	3	10	0	2	1	1	6	3.1
FR	FR320N	3	10	1	1	0	0	8	3.3
FR	FR320N	3	10	0	1	0	1	8	3.6
FR	FR12N	3	10	3	0	0	1	6	2.7
FR	FR12N	3	10	4	0	1	1	4	2.1
FR	FR320N	3	9	1	1	2	1	4	2.66667
FR	FR320N	3	10	0	1	1	1	7	3.4
FR	FR320N	3	10	1	2	0	1	6	2.9
EG	EG26N	3	10	10	0	0	0	0	0
EG	EG26N	4	10	10	0	0	0	0	0
FR	FR320N	4	10	7	2	0	1	0	0.5
FR	FR320N	4	10	5	4	1	0	0	0.6
FR	FR12N	4	10	10	0	0	0	0	0
FR	FR12N	4	10	7	0	0	3	0	0.9
FR	FR320N	4	10	6	0	2	2	0	1
FR	FR320N	4	10	5	0	0	2	3	1.8
FR	FR320N	4	10	9	0	0	0	1	0.4
EG	EG26N	0	10	0	0	0	0	10	4
EG	EG26N	0	10	0	0	0	0	10	4
FR	FR26N	0	9	0	0	0	0	9	4	There were 10 in the vial, but one was unable to walk due to half its legs being missing (i.e. I could not accurately determine its survival score), so I eliminated it from the total.
FR	FR26N	0	10	1	0	0	0	9	3.6
FR	FR26N	0	10	0	0	0	0	10	4
FR	FR26N	0	10	0	0	0	0	10	4
FR	FR26N	0	10	0	0	0	0	10	4
EG	EG26N	1	10	2	3	0	1	4	2.2
EG	EG26N	1	10	0	3	0	0	7	3.1
EG	EG26N	1	10	1	1	1	0	7	3.1
EG	EG26N	1	10	0	5	2	2	1	1.9
EG	EG26N	1	10	0	6	0	0	4	2.2
FR	FR26N	1	10	0	0	0	0	10	4
FR	FR26N	1	10	1	0	0	0	9	3.6
FR	FR26N	1	10	1	1	0	0	8	3.3
FR	FR26N	1	10	0	1	0	0	9	3.7
FR	FR26N	1	10	0	2	0	0	8	3.4
EG	EG26N	2	10	6	1	2	1	0	0.8
EG	EG26N	2	10	7	3	0	0	0	0.3
EG	EG26N	2	10	9	0	1	0	0	0.2
FR	FR26N	2	10	3	0	0	0	7	2.8
FR	FR26N	2	10	4	2	0	0	4	1.8
FR	FR26N	2	10	3	2	1	0	4	2
FR	FR26N	2	10	2	1	0	0	7	2.9
FR	FR26N	2	10	3	1	0	1	5	2.4
FR	FR26N	3	10	5	3	0	1	1	1
FR	FR26N	3	10	7	1	0	2	0	0.7
FR	FR26N	3	10	7	1	1	0	1	0.7
FR	FR26N	3	10	4	1	0	1	4	2
FR	FR26N	3	10	7	0	0	1	2	1.1
EG	EG26N	4	10	10	0	0	0	0	0
EG	EG26N	4	10	10	0	0	0	0	0
EG	EG26N	4	10	10	0	0	0	0	0
FR	FR26N	4	10	8	2	0	0	0	0.2
FR	FR26N	4	10	9	0	0	1	0	0.3
FR	FR26N	4	10	9	1	0	0	0	0.1
FR	FR26N	4	10	7	3	0	0	0	0.3
FR	FR26N	4	10	9	0	0	0	1	0.4
FR	FR5N	0	10	0	0	0	0	10	4
FR	FR320N	1	10	0	0	0	0	10	4
FR	FR320N	1	10	0	0	0	0	10	4
FR	FR320N	1	10	0	0	0	0	10	4
FR	FR320N	1	10	0	0	0	0	10	4
FR	FR320N	1	10	0	0	0	0	10	4
FR	FR5N	0	10	0	0	0	0	10	4
